# Consolidating the knowledge of the Caatinga’s bryophytes: a comprehensive synthesis with new records

**DOI:** 10.64898/2025.12.19.695594

**Authors:** Jhonyd Jhonata de Oliveira Marmo, Jailton Venilson Ferreira da Silva, Ricely Maria de Moura, Daniel Salgado Pifano, Maria Carolina Tonizza Pereira, Hermeson Cassiano de Oliveira, Mércia Patrícia Pereira Silva

## Abstract

**Introduction:** The Caatinga *sensu lato* (*s.l.*), a Seasonally Dry Tropical Forest, faces significant anthropogenic and climate change pressures. Bryophytes are crucial yet understudied components of this biome, with major knowledge gaps in their distribution, diversity, and conservation status.

**Objectives:** This study aimed to consolidate and expand the knowledge of the Caatinga’s s.l. bryoflora by integrating data from field inventories, herbaria, and literature into a comprehensive occurrence database.

**Methods:** Floristic surveys were conducted in five localities. A dataset was assembled from the three data sources. Multivariate Generalized Linear Models, UPGMA, and Indicator Value analyses compared bryophyte communities among vegetation types. Taxonomic beta diversity was calculated for the entire biome. Conservation analyses assessed species representativeness inside and outside Protected Areas.

**Results:** A total of 627 bryophyte taxa (608 species, 15 varieties, and 4 subspecies), including 54 endemics, was documented for the Caatinga s.l., with five new records added. Ecotone areas showed the highest richness (441 taxa). Bryophyte communities differed among vegetation types, with species turnover as the main driver of beta diversity (0.991). Although 76.4% of all taxa and 64.8% of endemic taxa have at least one record within a Protected Area.

**Conclusions:** The historical perception of low biodiversity in the Caatinga bryoflora is refuted, revealing high diversity across vegetation types. Data gaps in distribution and conservation status are addressed. Strong sampling bias towards Protected Areas likely overestimates in situ protection. Systematic sampling in under-collected regions and stronger conservation policies are urgently needed to safeguard this component of dry forest biodiversity
