## Supplemental Material 6 for "Consolidating the knowledge of the Caatinga’s bryophytes: a comprehensive synthesis with new records"

Species	Deviance	P_value	Significance
Schlotheimia rugifolia	48.6524183532504	0.001	*
Riccia vitalii	39.0366617232439	0.001	*
Syrrhopodon prolifer	31.3067883532435	0.001	*
Frullania brasiliensis	30.1569573770557	0.002	*
Frullania ericoides	28.0059393781618	0.005	*
Sphagnum perichaetiale	27.4900949485599	0.005	*
Campylopus arctocarpus	23.5542380763343	0.023	*
Wijkia flagellifera	21.6461049145042	0.053
Isopterygium tenerum	20.9579452129561	0.075
Isopterygium tenerifolium	20.7679000578931	0.08
Squamidium brasiliense	20.4043325683833	0.095
Holomitrium olfersianum	20.4043325683828	0.095
Jirivanaea galipensis	20.2124420564002	0.102
Sphagnum palustre	19.6740097835424	0.136
Campylopus julaceus	19.6284816396807	0.141
Brittonodoxa subpinnata	19.5973827490793	0.141
Campylopus filifolius	19.0937005576627	0.171
Cheilolejeunea unciloba	19.0433125971227	0.175
Entodontopsis leucostega	18.6067623212484	0.209
Microlejeunea epiphylla	18.4922507324167	0.21
Donnellia commutata	18.0022223373523	0.248
Lejeunea phyllobola	17.0491337149496	0.363
Mittenothamnium reptans	16.1335937108768	0.493
Herbertus bivittatus	15.4423010879284	0.615
Micropterygium reimersianum	15.149132729847	0.649
Schiffneriolejeunea polycarpa	15.1293151925175	0.653
Cronisia fimbriata	15.1230702443721	0.653
Syrrhopodon gaudichaudii	14.8336425324244	0.678
Ochrobryum gardneri	14.7513582578484	0.685
Fissidens zollingeri	14.6627136936663	0.702
Lejeunea glaucescens	14.5782355883204	0.714
Archidium ohioense	14.5037115231416	0.722
Leucobryum giganteum	14.3783252023525	0.738
Schlotheimia torquata	14.3783252023524	0.738
Lejeunea flava	14.3048830907019	0.744
Kurzia capillaris	14.2811064403649	0.744
Stereophyllum radiculosum	14.0703516673649	0.767
Polytrichum juniperinum	14.033391604637	0.774
Racopilum tomentosum	13.9288446584129	0.787
Anoplolejeunea conferta	13.7375327448432	0.82
Octoblepharum albidum	13.5553146839536	0.849
Fabronia ciliaris	13.5216722645273	0.849
Groutiella tomentosa	13.2686258932591	0.867
Fissidens submarginatus	13.235383670784	0.867
Campylopus filifolius var humilis	13.0782498594011	0.879
Cylindrocolea rhizantha	13.0780571805862	0.879
Cheilolejeunea xanthocarpa	12.8203069246109	0.904
Cheilolejeunea rigidula	12.5283141818349	0.937
Plagiochila corrugata	12.4396386049819	0.942
Meteoridium remotifolium	12.3990769426582	0.943
Zelometeorium patulum	12.3665848424454	0.95
Weissia breutelii	12.2759800472361	0.955
Schlotheimia jamesonii	12.2034741377581	0.957
Cylindrocolea planifolia	11.9052683548798	0.971
Cronisia weddellii	11.830832165166	0.974
Drepanolejeunea fragilis	11.8129322489862	0.974
Macromitrium viticulosum	11.7727625831492	0.974
Metzgeria hegewaldii	11.2541325251639	0.991
Calymperes palisotii	10.7643857561145	0.996
Frullania gibbosa	10.6284532523497	0.996
Frullania atrata	10.4584365621546	0.997
Orthostichopsis tortipilis	10.4566202137683	0.997
Plagiochila raddiana	10.1523487302803	0.997
Neckeropsis undulata	10.1126106112489	0.997
Microcalpe subsimplex	9.99111148051725	0.999
Acrolejeunea torulosa	9.94990440336522	0.999
Rosulabryum capillare	9.91343304277467	0.999
Helicophyllum torquatum	9.73241182545618	1
Macrocoma tenuis subsp sullivantii	9.49615462861347	1
Odontoschisma variabile	9.4961546286131	1
Fissidens brevipes	9.43006169678687	1
Pseudomacromitrium punctatum	9.41840072814563	1
Fissidens elegans	9.32130388396595	1
Targionia hypophylla	9.16101231278587	1
Cryptolophocolea martiana	9.15075800408759	1
Macrocoma orthotrichoides	9.09001602125324	1
Leucoloma serrulatum	9.09001602125321	1
Holomitrium arboreum	9.09001602125298	1
Syrrhopodon ligulatus	9.0881012906171	1
Fissidens goyazensis	9.02140071452425	1
Plagiochila subplana	8.99291485900607	1
Cheilolejeunea lobulata	8.99291485900595	1
Symphyogyna brasiliensis	8.74832383706834	1
Orthostichopsis praetermissa	8.74786980351249	1
Frullania riojaneirensis	8.7232392020957	1
Archidium microthecium	8.56742165749043	1
Riccia ridleyi	8.56742165749021	1
Fissidens perfalcatus	8.56742165748978	1
Sphagnum brachybolax	8.56477056390893	1
Macromitrium microstomum	8.56477056390889	1
Schlotheimia trichomitria	8.5647705639086	1
Callicostella pallida	8.53210527649804	1
Campylopus occultus	8.45252829982257	1
Frullanoides tristis	8.42807894465457	1
Riccia oerstediana	8.39918138565864	1
Pseudocryphaea domingensis	8.34849955350904	1
Bryum argenteum	8.17863962535549	1
Plagiochila simplex	8.00845387797613	1
Bazzania nitida	8.00845387797611	1
Rhodobryum beyrichianum	7.9714489526739	1
Frullania glomerata	7.94605402490556	1
Fissidens lagenarius	7.93944715554983	1
Philonotis cernua	7.84865696507003	1
Trichostomum brachydontium	7.786290722979	1
Leucobryum albidum	7.47992329848352	1
Mittenothamnium substriatum	7.47992329848352	1
Thuidium delicatulum	7.47992329848352	1
Neesioscyphus homophyllus	7.47992329848346	1
Rhacopilopsis trinitensis	7.47992329848335	1
Thamniopsis undata	7.47992329848333	1
Plagiobryoides limbata	7.37817921606381	1
Cheilolejeunea adnata	7.33800955022772	1
Cololejeunea subcardiocarpa	7.25279072172611	1
Entodontopsis cultelliformis	7.0085527417385	1
Riccia wainionis	6.97706315861748	1
Sphagnum irwinii	6.92420650283227	1
Fissidens weirii	6.86225589686425	1
Fissidens leptophyllus	6.86128062465139	1
Splachnobryum obtusum	6.83848722121324	1
Aschisma carniolicum	6.83848722121236	1
Trichostomum termitarum	6.83550799298712	1
Lepidopilum scabrisetum	6.8355079929869	1
Harpalejeunea stricta	6.79737438402121	1
Lepidopilidium nitens	6.79737438402118	1
Sphagnum vitalii	6.797374384021	1
Sphagnum ornatum	6.78591292738191	1
Frullania setigera	6.78591292738167	1
Syrrhopodon elongatus var glaziovii	6.78591292738166	1
Cheilolejeunea trifaria var clausa	6.71779499287572	1
Bazzania aurescens	6.71779499287568	1
Lepidolejeunea involuta	6.70633353623591	1
Sematophyllum beyrichii	6.47060121414522	1
Fissidens serratus	6.4360796487763	1
Fossombronia porphyrorhiza	6.31812806709567	1
Fissidens radicans	6.24444598889619	1
Lejeunea immersa	6.17780295674383	1
Tortella tortuosa	6.17780295674383	1
Lophocolea platensis	6.1778029567438	1
Aptychopsis estrellae	6.17780295674379	1
Fissidens steerei	6.16154081052719	1
Cheilolejeunea discoidea	5.93653105202545	1
Fabronia ciliaris var polycarpa	5.8698866667535	1
Hyophila involuta	5.80556314842593	1
Floribundaria flaccida	5.75929755873913	1
Fuscocephaloziopsis crassifolia	5.75910664351059	1
Fissidens flaccidus	5.75910664351019	1
Caudalejeunea lehmanniana	5.71976686777771	1
Calymperes lonchophyllum	5.71976686777769	1
Entodontopsis nitens	5.71810505315301	1
Fissidens pellucidus	5.66537612583353	1
Pilosium chlorophyllum	5.66497158880614	1
Fissidens guianensis	5.62469382992144	1
Riccia albopunctata	5.59059241102626	1
Fissidens inaequalis	5.54258965327884	1
Frullania caulisequa	5.46377839244263	1
Archidium julicaule	5.44056980467795	1
Gemmabryum coronatum	5.39043261672911	1
Hyophiladelphus agrarius	5.31256333668591	1
Henicodium geniculatum	5.24397055595458	1
Cephaloziella fragillima	5.19334197571386	1
Syrrhopodon prolifer var scaber	5.19334197571365	1
Bazzania falcata	5.19334197571363	1
Frullania beyrichiana	5.1933419757136	1
Sphagnum frahmii	5.1933419757136	1
Plagiochila gymnocalycina	5.19334197571359	1
Plagiochila crispabilis	5.19334197571358	1
Plagiochila laetevirens	5.19334197571358	1
Syrrhopodon elongatus	5.19334197571355	1
Sematophyllum swartzii	5.19334197571354	1
Campylopus richardii	5.19334197571352	1
Micropterygium campanense	5.19334197571352	1
Fissidens crispus	5.1910128975255	1
Fissidens intramarginatus	5.1765898103062	1
Fissidens pallidinervis	5.17440274641858	1
Campylopus savannarum	5.17065243166468	1
Fabronia ciliaris var wrightii	5.11730997453743	1
Riccia sorocarpa	5.11730997453735	1
Fissidens dissitifolius	5.11730997453724	1
Fissidens yucatanensis	5.11730997453724	1
Rosulabryum atenense	5.1001356744552	1
Rosulabryum densifolium	5.07647769444324	1
Fissidens hornschuchii	5.06211758063085	1
Lejeunea oligoclada	5.02055628330955	1
Myriocoleopsis minutissima	4.9839600096136	1
Riccia squamata	4.97628327222873	1
Lejeunea laetevirens	4.9255859618757	1
Philonotis uncinata	4.81550576532395	1
Fissidens angustelimbatus	4.80840290344551	1
Plagiochila disticha	4.79497069328823	1
Campylopus pilifer	4.67243961893007	1
Riccia erythrocarpa	4.65534079732082	1
Hydrogonium orientale	4.65534079731988	1
Odontoschisma longiflorum	4.57665770256175	1
Drepanolejeunea orthophylla	4.51955756014445	1
Leiomitra brevifissa	4.51955756014445	1
Octoblepharum erectifolium	4.51955756014445	1
Phyllogonium fulgens	4.51955756014444	1
Kurzia capillaris var verrucosa	4.51955756014443	1
Odontolejeunea lunulata	4.51955756014442	1
Lejeunea laeta	4.51955756014442	1
Radula cubensis	4.51955756014442	1
Campylopus griseus	4.51955756014441	1
Frullania riparia	4.51955756014441	1
Pterogonidium pulchellum	4.5195575601444	1
Cheilolejeunea holostipa	4.51955756014438	1
Fissidens lindbergii	4.51955756014437	1
Philonotis longiseta	4.51955756014436	1
Symphyogyna podophylla	4.51955756014436	1
Ceratolejeunea guianensis	4.51955756014432	1
Pseudomacromitrium longifolium	4.51955756014425	1
Fissidens minutipes	4.51955756014423	1
Syrrhopodon prolifer var acanthoneuros	4.51955756014419	1
Fissidens biformis	4.47400412772542	1
Philonotis hastata	4.46118755636574	1
Campylopus heterostachys	4.27283359460006	1
Bryum orthodontioides	4.14924101916048	1
Meteorium nigrescens	4.10032764484002	1
Riccia lindmanii	4.06626074666544	1
Cyathodium cavernarum	4.06626074666402	1
Drepanolejeunea mosenii	4.05156031247686	1
Aptychopsis tequendamensis	3.9804399222115	1
Metzgeria scyphigera	3.97956552401249	1
Syrrhopodon leprieurii	3.97956552401248	1
Orthostichidium quadrangulare	3.97956552401244	1
Sphagnum billbuckii	3.97956552401244	1
Riccardia cataractarum	3.97956552401244	1
Drepanolejeunea campanulata	3.97956552401243	1
Neurolejeunea breutelii	3.97956552401243	1
Jirivanaea caespitosa	3.97956552401243	1
Orthostichella versicolor	3.97956552401243	1
Pilopogon guadalupensis	3.97956552401241	1
Saccogynidium caldense	3.9795655240124	1
Leptoscyphus amphibolius	3.97956552401239	1
Funaria hygrometrica	3.97956552401229	1
Metzgeria liebmanniana	3.97956552401229	1
Odontoschisma brasiliense	3.97956552401228	1
Porella swartziana	3.97956552401226	1
Sphagnum tabuleirense	3.97956552401224	1
Sphagnum contortulum	3.97956552401223	1
Riccia planobiconvexa	3.96855877901095	1
Symphyogyna aspera	3.94047458445381	1
Cololejeunea cardiocarpa	3.9174958182776	1
Frullania kunzei	3.86723168993331	1
Syrrhopodon incompletus	3.84470177342935	1
Fabronia macroblepharis	3.68287185116776	1
Weissia controversa	3.67539042092889	1
Campylopus fragilis	3.5360504858774	1
Bryum arachnoideum	3.49610326614769	1
Plagiochila montagnei	3.49610326614725	1
Brachiolejeunea phyllorhiza	3.49004295168566	1
Leptolejeunea elliptica	3.4900429516853	1
Lejeunea deplanata	3.47607097272162	1
Schlotheimia tecta	3.45796965718226	1
Fissidens lagenarius var muriculatus	3.42384872836134	1
Plagiochila cristata	3.42384872836129	1
Trichosteleum fluviale	3.42384872836096	1
Schlotheimia henscheniana	3.40381643493498	1
Dibrachiella auberiana	3.40381643493497	1
Fissidens taxifolius	3.40381643493497	1
Noteroclada confluens	3.40381643493488	1
Imbribryum subapiculatum	3.40381643493481	1
Fissidens palmatus	3.4038164349346	1
Notothylas javanica	3.40381643493424	1
Tortella humilis	3.40026688894642	1
Lejeunea adpressa	3.37839026603609	1
Riccia horrida	3.3723299515746	1
Callicostella rufescens	3.36086849493449	1
Campylopus surinamensis	3.36086849493411	1
Gemmabryum exile	3.35835797261026	1
Rosulabryum huillense	3.35835797260987	1
Lejeunea cancellata	3.3408362015078	1
Chionoloma tenuirostre	3.28037848915505	1
Schoenobryum concavifolium	3.2646533283062	1
Plaubelia sprengelii	3.04492569875553	1
Cheilolejeunea acutangula	3.01279496009145	1
Lopholejeunea subfusca	2.85609230837876	1
Campylopus julicaulis	2.8183659364774	1
Anthoceros punctatus	2.38786897054445	1
Weisiopsis bahiensis	2.38786897054425	1
Metzgeria conjugata	2.38786897054425	1
Archilejeunea juliformis	2.38786897054424	1
Squamidium nigricans	2.37640751390411	1
Lejeunea aphanes	2.37640751390406	1
Plagiochila rutilans	2.37640751390399	1
Acroporium pungens	2.37640751390397	1
Archidium clavatum	2.35637522047801	1
Frullania ecklonii	2.25365101064649	1
Frullanoides liebmanniana	2.25365101064649	1
Brachymenium radiculosum	2.25365101064649	1
Lejeunea rionegrensis	2.25365101064649	1
Metzgeria fruticola	2.25365101064649	1
Radula quadrata	2.25365101064649	1
Telaranea pecten	2.25365101064649	1
Riccia subdepilata	2.25365101064648	1
Cheilolejeunea ovalis	2.25365101064648	1
Eccremidium brasiliense	2.25365101064648	1
Riccardia glaziovii	2.25365101064648	1
Tetraplodon mnioides	2.25365101064648	1
Chionoloma schlimii	2.25365101064648	1
Frullania intumescens	2.25365101064648	1
Macrodictyum proliferum	2.25365101064648	1
Macromitrium swainsonii	2.25365101064648	1
Rosulabryum aubertii	2.25365101064648	1
Weissia jamaicensis	2.25365101064648	1
Daltonia splachnoides	2.25365101064648	1
Lejeunea acanthogona var grossiretis	2.25365101064648	1
Metzgeria leptoneura	2.25365101064648	1
Entosthodon bonplandii	2.25365101064648	1
Frullania obscura	2.25365101064648	1
Leptolejeunea exocellata	2.25365101064648	1
Macrocoma frigida	2.25365101064648	1
Entodon hampeanus	2.25365101064648	1
Chonecolea doellingeri	2.25365101064648	1
Calypogeia densifolia	2.25365101064647	1
Dicranolejeunea axillaris	2.25365101064647	1
Fissidens scariosus	2.25365101064647	1
Lejeunea pulchra	2.25365101064647	1
Pelekium scabrosulum	2.25365101064647	1
Sphagnum tenerum	2.25365101064647	1
Syrrhopodon brasiliensis	2.25365101064647	1
Trichosteleum glaziovii	2.25365101064647	1
Aptychopsis pungifolia	2.25365101064647	1
Sphagnum laxulum	2.25365101064647	1
Sphagnum multiporosum	2.25365101064647	1
Sphagnum obliquefibrosum	2.25365101064647	1
Sphagnum submedium	2.25365101064647	1
Hypopterygium tamarisci	2.25365101064647	1
Plagiochila diversifolia	2.25365101064647	1
Campylopus thwaitesii	2.25365101064647	1
Cheilolejeunea caducifolia	2.25365101064647	1
Cyclolejeunea convexistipa	2.25365101064647	1
Diplasiolejeunea cavifolia	2.25365101064647	1
Frullanoides densifolia	2.25365101064647	1
Haplolejeunea umbrosa	2.25365101064647	1
Harpalejeunea schiffneri	2.25365101064647	1
Lejeunea flagellifera	2.25365101064647	1
Lejeunea herminieri	2.25365101064647	1
Lophocolea heterophylla	2.25365101064647	1
Metzgeria brasiliensis	2.25365101064647	1
Plagiochila exigua	2.25365101064647	1
Radula tenera	2.25365101064647	1
Syzygiella perfoliata	2.25365101064647	1
Cephaloziopsis intertexta	2.25365101064646	1
Pohlia papillosa	2.25365101064646	1
Pogonatum pensilvanicum	2.25365101064646	1
Aneura pinguis	2.25365101064646	1
Cyclodictyon varians	2.25365101064646	1
Dicranella harrisii	2.25365101064646	1
Dicranodontium pulchroalare subsp brasiliense	2.25365101064646	1
Heteroscyphus contortuplicatus	2.25365101064646	1
Lepidopilum amplirete	2.25365101064646	1
Lepidopilum brevifolium	2.25365101064646	1
Lophocolea serrata	2.25365101064646	1
Metzgeria aurantiaca	2.25365101064646	1
Notothylas orbicularis	2.25365101064646	1
Plagiobryoides renauldii	2.25365101064646	1
Trachyxiphium hypnaceum	2.25365101064646	1
Leptostomopsis morasica	2.25365101064645	1
Metzgeria dichotoma	2.25365101064644	1
Venturiella glaziovii	2.25365101064644	1
Callicostella circinata	2.25365101064643	1
Cololejeunea diaphana	2.25365101064643	1
Riccardia regnellii	2.25365101064643	1
Micromitrium thelephorothecum	1.8278446409858	1
Campylopus gardneri	1.82784464098565	1
Brachymenium hornschuchianum	1.82784464098558	1
Frullania dusenii	1.80637553906466	1
Harpalejeunea oxyphylla	1.69793421499536	1
Symbiezidium barbiflorum	1.69793421499536	1
Syrrhopodon lanceolatus	1.69793421499536	1
Archidium donnellii	1.69793421499535	1
Weisiopsis nigeriana	1.69793421499535	1
Calyptothecium duplicatum	1.69793421499535	1
Ceratolejeunea cubensis	1.69793421499535	1
Cyclodictyon albicans	1.69793421499535	1
Philonotis elongata	1.69793421499535	1
Scabrellifolium substriatum	1.69793421499535	1
Dumortiera hirsuta	1.69793421499535	1
Lejeunea minutiloba	1.69793421499534	1
Riccia mauryana	1.69793421499534	1
Trematodon vaginatus	1.69793421499534	1
Riccia bahiensis	1.69793421499534	1
Acanthocoleus aberrans var laevis	1.69793421499534	1
Fissidens asplenioides	1.69793421499534	1
Lejeunea ptosimophylla	1.69793421499534	1
Notothylas breutelii	1.69793421499534	1
Riccia subplana	1.69793421499534	1
Trichosteleum papillosum	1.69793421499533	1
Cheilolejeunea tonduzana	1.69793421499533	1
Colura greig smithii	1.69793421499533	1
Fissidens amoenus	1.6979342149953	1
Herbertus sendtneri	1.6979342149953	1
Syrrhopodon tortilis	1.6979342149953	1
Leskeodon aristatus	1.69793421499529	1
Fissidens pseudoplurisetus	1.69793421499525	1
Hyophila blanda	1.69793421499525	1
Dolotortula mniifolia	1.17409251884308	1
Jirivanaea cuspidifera	1.17409251884308	1
Dicranella hilariana	1.17409251884306	1
Frullania paradoxa	1.17409251884305	1
Groutiella chimborazensis	1.17409251884305	1
Riccia fruchartii	1.17409251884303	1
Fissidens prionodes	1.17409251884303	1
Ceratolejeunea laetefusca	1.17409251884302	1
Rhodobryum roseum	1.17409251884302	1
Frullania obcordata	1.174092518843	1
Riccia brasiliensis	1.17409251884298	1
Vesicularia vesicularis	1.17409251884296	1
Acrolejeunea emergens	0	1
Anomobryum apiculatum	0	1
Chryso hypnum diminutivum	0	1
Lejeunea puiggariana	0	1
Octoblepharum cylindricum	0	1
Pallavicinia lyellii	0	1
Riccardia digitiloba	0	1
Sphagnum subsecundum	0	1
Venturiella coronata	0	1
Zoopsidella integrifolia	0	1
Alobiella husnotii	0	1
Callicostella merkelii	0	1
Calypogeia laxa	0	1
Calypogeia miquelii	0	1
Fissidens ramicola	0	1
Frullania platycalyx	0	1
Micropterygium lechleri	0	1
Rosulabryum billarderii	0	1
Solenostoma hyalinum	0	1
Solmsiella biseriata	0	1
Telaranea nematodes	0	1
Tricherpodium beccarii	0	1
Zoopsidella antillana	0	1
Fissidens pellucidus var papillifer	0	1
Leucobryum martianum	0	1
Plagiochasma rupestre	0	1
Micromitrium tenerum	0	1
Campylopus carolinae	0	1
Zanderia octoblepharis	0	1
Fissidens bryoides	0	1
Jonesiobryum termitarum	0	1
Leptodontium excelsum	0	1
Leptodontium viticulosoides	0	1
Leucobryum crispum	0	1
Sphagnum brevirameum	0	1
Sphagnum recurvum	0	1
Aptychopsis pyrrhophylla	0	1
Campylopus dichrostis	0	1
Metzgeria furcata	0	1
Pyrrhobryum spiniforme	0	1
Sphagnum aciphyllum	0	1
Adelothecium bogotense	0	1
Calypogeia peruviana	0	1
Colura tenuicornis	0	1
Cryptolophocolea martiana subsp bidentula	0	1
Holomitrium crispulum	0	1
Lepidozia cupressina	0	1
Lepidozia inaequalis	0	1
Phyllogonium viride	0	1
Plagiochila bifaria	0	1
Plagiochila punctata	0	1
Porella brasiliensis	0	1
Radula mexicana	0	1
Sphagnum harleyi	0	1
Campylopus lamellinervis	0	1
Campylopus subcuspidatus	0	1
Cheilolejeunea filiformis	0	1
Harpalejeunea subacuta	0	1
Herbertus juniperoideus	0	1
Marchesinia brachiata	0	1
Plagiochila deflexirama	0	1
Plagiochila martiana	0	1
Rhacocarpus purpurascens	0	1
Solenostoma sphaerocarpum	0	1
Sphagnum capillifolium	0	1
Sphagnum longistolo	0	1
Syzygiella trigonifolia	0	1
Aptychopsis subpungifolia	0	1
Fissidens scalaris	0	1
Sphagnum gracilescens	0	1
Sphagnum magellanicum	0	1
Cheilolejeunea trifaria	0	1
Microlejeunea bullata	0	1
Erythrodontium squarrosum	0	1
Metzgeria albinea	0	1
Porotrichum variabile	0	1
Radula tectiloba	0	1
Squamidium leucotrichum	0	1
Syrrhopodon gardneri	0	1
Anastrophyllum piligerum	0	1
Campylopus uleanus	0	1
Drepanolejeunea anoplantha	0	1
Gemmabryum radiculosum	0	1
Kurzia brasiliensis	0	1
Metzgeria ciliata	0	1
Octoblepharum cocuiense	0	1
Odontoschisma denudatum	0	1
Jaegerina scariosa	0	1
Plagiochila aerea	0	1
Porella reflexa	0	1
Prionolejeunea trachyodes	0	1
Radula pallens	0	1
Thuidium tomentosum	0	1
Leucobryum albicans	0	1
Thuidium urceolatum	0	1
Sphagnum chi chiense var uvidulum	0	1
Sphagnum denticulatum	0	1
Campylopus filifolius var longifolius	0	1
Micropterygium trachyphyllum	0	1
Plagiochila pseudoradicans	0	1
Telaranea diacantha	0	1
Trichosteleum microstegium	0	1
Fissidens gardneri	0	1
Breutelia tomentosa	0	1
Schlotheimia elata	0	1
Isopterygium affusum	0	1
Polytrichum commune	0	1
Schlotheimia spinomitria	0	1
Pseudomacromitrium cirrosum	0	1
Groutiella apiculata	0	1
Brachiolejeunea leiboldiana	0	1
Bryopteris diffusa	0	1
Calypogeia andicola	0	1
Campylopus trachyblepharon	0	1
Cheilolejeunea conchifolia	0	1
Orthostichopsis tetragona	0	1
Riccardia chamedryfolia	0	1
Ctenidium malacodes	0	1
Fissidens spuriolimbatus	0	1
Campylopus widgrenii	0	1
Sphagnum sparsum	0	1
Syrrhopodon helicophyllus	0	1
Calymperes afzelii	0	1
Calymperes erosum	0	1
Cheilolejeunea aneogyna	0	1
Chionoloma orthodontum	0	1
Colobodontium vulpinum	0	1
Cololejeunea antillana	0	1
Cololejeunea camillei	0	1
Cololejeunea submarginata	0	1
Dibrachiella parviflora	0	1
Drepanolejeunea bidens	0	1
Drepanolejeunea dissitifolia	0	1
Lejeunea acanthogona var cristulata	0	1
Lejeunea parviloba	0	1
Leucoloma tortellum	0	1
Lophocolea liebmanniana	0	1
Metzgeria bahiensis	0	1
Microlejeunea globosa	0	1
Ochrobryum subulatum	0	1
Plagiochila lingua	0	1
Taxiphyllum taxirameum	0	1
Thysananthus auriculatus	0	1
Thysananthus plicatiflorus	0	1
Vitalianthus aphanellus	0	1
Fissidens brevinervis	0	1
Lophocolea bidentata	0	1
Groutiella husnotii	0	1
Syrrhopodon parasiticus	0	1
Atractylocarpus brasiliensis	0	1
Telaranea coactilis	0	1
Bazzania hookeri	0	1
Cyclolejeunea luteola	0	1
Diplasiolejeunea latipuensis	0	1
Diplasiolejeunea unidentata	0	1
Drepanolejeunea araucariae	0	1
Lepidozia coilophylla	0	1
Diplasiolejeunea pellucida	0	1
Campylopus cuspidatus	0	1
Lejeunea controversa	0	1
Leucoloma cruegerianum	0	1
Macrocoma brasiliensis	0	1
Microlejeunea cystifera	0	1
Ectropothecium leptochaeton	0	1
Helicodontium capillare	0	1
Lejeunea grossitexta	0	1
Lejeunea setiloba	0	1
Metzgeria myriopoda	0	1
Rectolejeunea emarginuliflora	0	1
Rectolejeunea versifolia	0	1
Rhynchostegium serrulatum	0	1
Spiridentopsis longissima	0	1
Bazzania phyllobola	0	1
Cheilolejeunea intertexta	0	1
Cololejeunea dauphinii	0	1
Colura calyptrifolia	0	1
Frullanoides corticalis	0	1
Hymenostomum goyazense	0	1
Lejeunea trinitensis	0	1
Lopholejeunea nigricans	0	1
Myriocoleopsis minutissima subsp myriocarpa	0	1
Syzygiella rubricaulis	0	1
Entodon beyrichii	0	1
Cheilolejeunea savannae	0	1
Ceratolejeunea cornuta	0	1
Ceratolejeunea fallax	0	1
Octoblepharum pulvinatum	0	1
Prionolejeunea scaberula	0	1
Pteropsiella frondiformis	0	1
Trichosteleum lonchophyllum	0	1
Chryso hypnum elegantulum	0	1
Cololejeunea obliqua	0	1
Frullania subtilissima	0	1
Anaschisma lilliputanum	0	1
Cololejeunea contractiloba	0	1
Pycnolejeunea contigua	0	1
Fissidens neglectus	0	1
Riccardia leptophylla	0	1
Groutiella tumidula	0	1
Philonotis sphaericarpa	0	1
Phaeoceros laevis	0	1
Pelekium involvens	0	1
Metzgeria lechleri	0	1
Macromitrium regnellii	0	1
Metzgeria uncigera	0	1
Crossomitrium patrisiae	0	1
Diplasiolejeunea brunnea	0	1
Lepidopilum muelleri	0	1
Meteorium deppei	0	1
Bryopteris filicina	0	1
Cololejeunea paucifolia	0	1
Lejeunea serpillifolioides	0	1
Orthostichidium pentastichum	0	1
Porotrichum longirostre	0	1
Schwetschkea fabronioides	0	1
Gemmabryum dichotomum	0	1
Lejeunea capensis	0	1
Brittonodoxa lithophila	0	1
Marchesinia bongardiana	0	1
